# MRN-ATM Pathway Activation in CD4 T-Cell Senescence during Chronic Hepatitis B Virus Infection

**DOI:** 10.64898/2026.03.15.711849

**Authors:** Xiaoying Deng, Xiaoyan Wang, Yi Li, Fangfang Li, Jun Xiong, Hongyan Shi, Yun Zhou, Chuantao Ye, Xuyang Zheng, Jianqi Lian, Chao Fan, Ying Zhang

## Abstract

T-cell senescence is a hallmark of immune dysfunction in persistent viral infections, characterized by DNA damage accumulation and telomere erosion. However, the mechanisms driving CD4 T-cell senescence in the context of chronic hepatitis B virus (HBV) infection remain poorly defined. In this study, we demonstrated that people with chronic HBV infection exhibited CD4 T-cell senescence, marked by elevated KLRG1, along with increased DNA damage and telomere shortening, compared to HS. Notably, activation of the MRN-ATM (MRE11/RAD50/NBS1-Ataxia Telangiectasia Mutated Protein) pathway was prominent in CD4 T cells from HBV patients. Importantly, suppression of MRN attenuated ATM phosphorylation and its downstream signaling molecules, and inhibition of ATM reduced the production of proinflammatory cytokines in CD4 T cells derived from both HBV patients and HS. These results suggest that in chronic HBV infection, the virus induced CD4 T-cell senescence, telomere erosion, and DNA damage, while concurrent activation of the MRN-ATM pathway may serve as a compensatory mechanism to preserve CD4 T-cell function. Elucidating this relationship between T-cell senescence and DNA damage repair helps to understanding the mechanisms underlying HBV persistence and providing potential therapeutic targets against chronic HBV infection.
