## Supplemental Table 1 for "MRN-ATM Pathway Activation in CD4 T-Cell Senescence during Chronic Hepatitis B Virus Infection"

### Sheet: SUM
Table S1. Information on all participants and sample usages.
ID	Genders (Male/Female)	Age (years)	AST (IU/L)	ALT (IU/L)	TBIL (μmol/L)	HBV-DNA (IU/mL)	HBsAg (IU/mL)	HBsAb (mIU/mL)	HBeAg (IU/mL)	HBeAb (Inh%)	HBcAb (C.O.I)	Groups	Senescent Markers	Telomere Length	γ-H2AX Level (FCM)	γ-H2AX Level (WB)	Colocalization of 53BP1 and r-H2AX	MRN Complex Levels	p-ATM Levels (FCM)	p-ATM Levels (WB)	ATM Pathway Downstream Proteins	KU60019 Inhibition Effects	Inflammatory Cytokines	Mirin Inhibition Effects	Investigation of Optimal Concentration of Mirin	siNBS1	siNBS1 and Mirin
HBV-1	Male	23	29	52	21.4	369000	41038	0.3	7288	0	0.43	CHB Patients	√	√	√
HBV-2	Male	32	58	141	14.3	8010000	84582	0.2	7768	0	286	CHB Patients	√	√	√
HBV-3	Female	24	23	28	7.7	8890000	1867	0.2	9508	0	31.3	CHB Patients	√	√	√
HBV-4	Male	26	34	39	13.2	76800000	33643	0.1	6783	0	319.7	CHB Patients	√	√	√
HBV-5	Male	50	60	123	16.3	2600	180	1.8	2157	0	550	CHB Patients	√	√	√
HBV-6	Female	29	24	50	13.1	6650000	30772	0.2	7087	0	571	CHB Patients	√	√	√
HBV-7	Male	35	23	27	18.9	21800000	35489	0.1	8979	0	548	CHB Patients	√	√	√
HBV-8	Female	35	33	41	14.2	50300000	1935	0.1	6447	0	174	CHB Patients	√	√	√
HBV-9	Male	25	30	37	15.7	1160000	37254	0	7381	0	381	CHB Patients	√	√		√
HBV-10	Female	35	56	61	13.3	28300000	2321	0.27	41	53	629	CHB Patients	√	√		√
HBV-11	Female	33	21	22	24	123000000	32872	0.2	9366	0	50.4	CHB Patients	√	√		√
HBV-12	Female	41	28	33	14.1	45100	1095	0.1	0	99.7	572	CHB Patients	√	√		√
HBV-13	Female	27	123	106	23.2	1040000	26.7	0.6	131.3	57	505	CHB Patients	√	√			√
HBV-14	Male	22	65	8.3	11.5	76100000	589.27	0.1	7.4	63.4	465	CHB Patients	√	√			√
HBV-15	Female	34	16	16.1	20.2	178000000	0.1	0.1	0	85.8	355.4	CHB Patients	√	√			√
HBV-16	Male	14	44	15.6	21.3	38400000	631.04	0	0	100	1036.3	CHB Patients	√									√
HBV-17	Male	25	326	884	180.6	178000000	2209.53	0.3	0	99.97	888.06	CHB Patients	√									√
HBV-18	Female	35	50	83	17.1	32200000	16303.8	0.1	5000	0	430.3	CHB Patients	√									√
HBV-19	Male	35	323	832	133.8	37000000	0.11	31.7	255.2	5	537.2	CHB Patients	√									√
HBV-20	Male	25	58	108	86.4	479000	2853.63	0.5	0	99.9	1050.2	CHB Patients	√
HS-1	Male	25	17	12	4.2	<20	0	5.6	0	0	0.11	Healthy Subjects	√	√	√
HS-2	Male	33	39	47	18.7	<20	0	3.1	0.05	0	0.33	Healthy Subjects	√	√	√
HS-3	Female	21	23	35	25.3	<20	0	26.2	0	0	0	Healthy Subjects	√	√	√
HS-4	Male	30	37	23	0.5	<20	0.01	13.7	0	0	0.21	Healthy Subjects	√	√	√
HS-5	Male	47	18	9	13.9	<20	0	4.7	0	0	0	Healthy Subjects	√	√	√
HS-6	Female	27	41	41	22.1	<20	0	6.1	0	0	0	Healthy Subjects	√	√	√
HS-7	Male	37	29	28	8.6	<20	0	3.3	0	0	0	Healthy Subjects	√	√	√
HS-8	Female	36	15	49	17.4	<20	0	12.9	0.12	0	0.06	Healthy Subjects	√	√	√
HS-9	Male	24	33	26	25.8	<20	0	2.2	0	0	0	Healthy Subjects	√	√		√
HS-10	Female	37	16	19	3.2	<20	0	1.5	0	0	0	Healthy Subjects	√	√		√
HS-11	Female	31	29	37	11.5	<20	0	4.4	0	0	0	Healthy Subjects	√	√		√
HS-12	Female	39	20	25	19.8	<20	0.02	3.7	0	3.1	0.14	Healthy Subjects	√	√		√
HS-13	Female	29	26	22	7	<20	0	12	0	0	0	Healthy Subjects	√	√			√
HS-14	Male	21	17	31	14.6	<20	0	5.9	0	0	0	Healthy Subjects	√	√			√
HS-15	Female	37	31	28	20.9	<20	0	6.1	0	0	0	Healthy Subjects	√	√			√
HBV-21	Male	32	25	34	20.8	257000	5168.12	0	7	69.3	555.9	CHB Patients						√	√				√
HBV-22	Female	45	522	222	21.6	1130000	532.12	3	277.4	20.1	806.3	CHB Patients						√	√				√
HBV-23	Male	21	23	15	13	32500	361.46	0.9	0	100	906.9	CHB Patients						√	√				√
HBV-24	Female	38	29	36	10.4	301000	2.09	1.8	1	49	777.9	CHB Patients						√	√				√
HBV-25	Male	49	45	24	33.1	4390	459.99	0.8	22.8	86	738.3	CHB Patients						√	√				√
HBV-26	Male	26	26	11	11.9	866	264.19	25.11	2.42	65.56	859.78	CHB Patients						√	√				√
HBV-27	Female	43	51	45	20.3	49800	321.77	0.6	0.23	0.23	96.33	CHB Patients							√	√	√		√
HBV-28	Female	20	1294	1050	153.8	3070	5573.22	3.6	5000	0	786.7	CHB Patients							√	√	√		√
HBV-29	Female	35	66	136	332.1	400	617.55	9.9	379.6	0	844.2	CHB Patients								√	√		√
HBV-30	Female	47	56	65	29.9	70200000	9891.24	0.3	1435.7	0	249.1	CHB Patients								√	√		√
HBV-31	Male	23	116	146	22.4	180000000	429.2	0.63	3.52	63.01	517.4	CHB Patients											√
HBV-32	Female	41	23	13	16.4	45700000	127.08	0.5	0	97.4	613.4	CHB Patients											√	√	√
HBV-33	Female	29	46	139	59.1	212000	3606.22	0	0	100	589.5	CHB Patients											√	√	√
HBV-34	Female	45	121	105	144.6	1260000	554.83	1.46	5000	0	704.2	CHB Patients											√			√
HBV-35	Male	31	44	33	26.9	34400	0	225.1	0	52.4	6.1	CHB Patients											√			√
HBV-36	Male	37	109	86	377	2790000	126.9	0.23	363.04	0	517.9	CHB Patients											√
HBV-37	Male	44	80	132	158.3	170000000	154272	0.4	2501.4	0	630	CHB Patients											√
HBV-38	Male	22	24	15	11.1	170000000	136033	0.7	3555.4	0	288	CHB Patients											√
HBV-39	Female	39	54	104	14.7	25100000	122646	0	3792	0	487.3	CHB Patients											√
HBV-40	Female	27	23	33	19.8	521000	211.16	0	0	99.8	429.6	CHB Patients											√
HBV-41	Male	46	18	16	14.2	4330000	2961.07	0	23.07	4.3	23.9	CHB Patients											√
HBV-42	Male	33	31	18	22.2	1210000	153.06	0.2	1.1	46.9	175.2	CHB Patients											√				√
HBV-43	Female	40	19	26	10.8	188000	5079.35	0	3.6	49	679.3	CHB Patients											√				√
HBV-44	Male	24	24	29	19.1	625000	3989.65	2.69	5000	0	495.8	CHB Patients											√				√
HBV-45	Male	48	27	50	25.5	20000	17615.7	0.2	784.3	0	449.3	CHB Patients															√
HS-16	Male	31	33	23	13.7	<20	0	6.3	0	0	0	Healthy Subjects						√	√				√
HS-17	Female	43	17	45	5.2	<20	0	12.7	0	0	0	Healthy Subjects						√	√				√
HS-18	Male	25	40	37	21.4	<20	0	23.5	0	0	0	Healthy Subjects						√	√				√
HS-19	Female	37	23	18	0.9	<20	0	8.9	0	0	0	Healthy Subjects						√	√				√
HS-20	Male	47	15	29	18.3	<20	0	17.2	0	0	0.17	Healthy Subjects						√	√				√
HS-21	Male	25	31	41	24.6	<20	0	29.4	0	0	0	Healthy Subjects						√	√				√
HS-22	Female	42	37	15	7.8	<20	0	14.1	0	0	0	Healthy Subjects							√	√	√		√
HS-23	Female	19	19	33	15.1	<20	0	20.8	0	0	0	Healthy Subjects							√	√	√		√
HS-24	Female	36	35	26	26	<20	0	5.6	0	0	0	Healthy Subjects								√	√		√
HS-25	Female	44	24	39	3.4	<20	0	26.3	0	0	0	Healthy Subjects								√	√		√
HS-26	Male	26	30	20	11.9	<20	0	9.8	0	0	0.25	Healthy Subjects											√
HS-27	Female	41	16	48	22.5	<20	0	18.5	0	0	0	Healthy Subjects											√
HS-28	Female	29	22	13	9.2	<20	0	24.7	0	0	0	Healthy Subjects											√
HS-29	Female	44	38	31	16.7	<20	0	11.2	0	0	0	Healthy Subjects											√
HS-30	Male	32	26	44	4.5	<20	0	16.9	0	0	0	Healthy Subjects											√
HS-31	Male	36	18	22	20.8	<20	0	22.1	0	0	0	Healthy Subjects											√
HS-32	Male	45	32	47	12.3	<20	0	7.4	0	0	0	Healthy Subjects											√
HS-33	Male	24	39	28	25.7	<20	0	27.6	0	0	0	Healthy Subjects											√
HS-34	Female	40	27	35	6.1	<20	0	13.5	0	0	0	Healthy Subjects											√
HS-35	Female	27	20	17	14	<20	0	19.3	0	0	0	Healthy Subjects											√
HS-36	Male	46	34	42	19.6	<20	0	25	0	0	0	Healthy Subjects											√
HS-37	Male	32	25	30	2.1	<20	0	10.6	0	0	0	Healthy Subjects											√
HS-38	Female	38	28	49	23.9	<20	0	15.8	0	0	0	Healthy Subjects											√
HS-39	Male	24	36	14	17.4	<20	0	21.4	0	0	0	Healthy Subjects											√
ALT: alanine aminotransferase
AST: aspartate aminotransferase
Blq: below the level of quantification
N/A: not available data are shown as the median and range
